# Single cell multi-omics analysis of chromothriptic medulloblastoma highlights genomic and transcriptomic consequences of genome instability

**DOI:** 10.1101/2021.06.25.449944

**Authors:** R. Gonzalo Parra, Moritz J Przybilla, Milena Simovic, Hana Susak, Manasi Ratnaparkhe, John KL Wong, Verena Körber, Philipp Mallm, Martin Sill, Thorsten Kolb, Rithu Kumar, Nicola Casiraghi, David R Norali Ghasemi, Kendra Korinna Maaß, Kristian W Pajtler, Anna Jauch, Andrey Korshunov, Thomas Höfer, Marc Zapatka, Stefan M Pfister, Oliver Stegle, Aurélie Ernst

**Affiliations:** European Molecular Biology Laboratory, Genome Biology Unit, Heidelberg, Germany.; Division of Computational Genomics and Systems Genetics, German Cancer Research Center (DKFZ), Heidelberg, Germany; Wellcome Sanger Institute, Wellcome Trust Genome Campus, Cambridge, UK; Group “Genome Instability in Tumors”, German Cancer Research Center (DKFZ), Heidelberg, Germany; Faculty of Biosciences, Heidelberg University; Division of Molecular Genetics, German Cancer Research Center (DKFZ), Heidelberg, Germany; Division of Theoretical Systems Biology, German Cancer Research Center (DKFZ), Heidelberg, Germany; Single-cell Open Lab, German Cancer Research Center (DKFZ) and Bioquant, Heidelberg, Germany; Hopp Children’s Cancer Center (KiTZ), Heidelberg, Germany. Pediatric Neurooncology, German Cancer Consortium (DKTK) and German Cancer Research Center (DKFZ), Heidelberg, Germany.; Department of Pediatric Hematology and Oncology, University Hospital, Heidelberg, Germany; Institute of Human Genetics, University of Heidelberg, Heidelberg, Germany; Clinical Cooperation Unit Neuropathology, DKFZ, Department of Neuropathology, Heidelberg University Hospital

## Abstract

Chromothripsis is a form of genome instability, whereby a presumably single catastrophic event generates extensive genomic rearrangements of one or few chromosome(s). However, little is known about the heterogeneity of chromothripsis across different clones from the same tumor, as well as changes in response to treatment. We analyzed single-cell genomic and transcriptomic alterations linked with chromothripsis in human p53-deficient medulloblastoma (n=7). We reconstructed the order of somatic events, identified early alterations likely linked to chromothripsis and depicted the contribution of chromothripsis to malignancy. We characterized subclonal variation of chromothripsis and its effects on double-minute chromosomes, cancer drivers and putatively druggable targets. Furthermore, we highlighted the causative role and the fitness consequences of specific rearrangements in neural progenitors.

**Graphical Abstract:** 
