## Supplementary Table 1 for "Single cell multi-omics analysis of chromothriptic medulloblastoma highlights genomic and transcriptomic consequences of genome instability"

### Sheet: scDNA 10X - Samples Summary
sample	Patient tumor or PDX	Primary (P) or Relapse (R)	number of cells prior to filtering	number of cells after removing noisy cells	maximum disntace of cells in a clone (d)	minimum number of cells in a clone (k)	Normalized to ploidy	number of cells after clustering	CNVs size threshold **
LFSMBP-Nuclei	Patient tumor*	P	404	342	0.2	15	2	273	3
LFSMBP-PDX	PDX*	P	244	216	0.15	10	4	159	15
LFSMB1R-Nuclei	Patient tumor*	R	55	41	0.1	5	2	33	2
LFSMB1R-PDX	PDX*	R	51	44	0.02	5	2	39	4
MB243-Nuclei	Patient tumor	P	84	64	0.4	4	4	51	25
RCMB18-PDX	PDX	P	47	36	0.06	4	2	31	5
BT084	PDX	R	-	-	-	-	-	-	-
* These 4 samples are from the same patient LFSMB.
** Size is in number of 20kb bins. CNVs smaller then the threshold are not considred when clone distance is estimated.

### Sheet: LFSMBP-Nuclei - QualityCheck
Cell Ranger Summary
LFSMBP-Nuclei
Sequencing
Total reads	1,135,425,950
R1 length (in bp)	134
R2 length (in bp)	150
Fraction of Q30 R1 bases	81.8%
Fraction of Q30 R2 bases	79.5%
Reads with valid barcodes	1,009,455,318 (88.9%)
Cells and Mapping
Cells detected	404
Reads from cells	683,121,808 (60.2%)
Total mapped de-duplicated reads in cells	512,676,147 (45.2%)
Mean mapped de-duplicated reads per cell	1,269,000
Median duplicate fraction per cell	16.9%
Median unmapped fraction per cell	0.3%
Median effective reads per Mb	419
Median average ploidy	1.95
Median estimated CNV resolution (in Mb)	0.90
Fraction of noisy cells	31.9%
Fraction of genome mappable	90.2%

### Sheet: LFSMBP-PDX- QualityCheck
Cell Ranger Summary
LFSMBP-PDX
Sequencing
Total reads	941,266,574
R1 length (in bp)	134
R2 length (in bp)	150
Fraction of Q30 R1 bases	84.4%
Fraction of Q30 R2 bases	81.1%
Reads with valid barcodes	833,107,196 (88.5%)
Cells and Mapping
Cells detected	244
Reads from cells	751,555,736 (79.8%)
Total mapped de-duplicated reads in cells	463,659,439 (49.3%)
Mean mapped de-duplicated reads per cell	1,900,243
Median duplicate fraction per cell	29.9%
Median unmapped fraction per cell	0.3%
Median effective reads per Mb	606
Median average ploidy	3.59
Median estimated CNV resolution (in Mb)	0.65
Fraction of noisy cells	27.5%
Fraction of genome mappable	90.2%

### Sheet: LFSMB1R-Nuclei- QualityCheck
Cell Ranger Summary
LFSMB1R-Nuclei
Sequencing
Total reads	590,472,394
R1 length (in bp)	134
R2 length (in bp)	150
Fraction of Q30 R1 bases	86.1%
Fraction of Q30 R2 bases	83.7%
Reads with valid barcodes	512,827,592 (86.9%)
Cells and Mapping
Cells detected	55
Reads from cells	283,966,734 (48.1%)
Total mapped de-duplicated reads in cells	85,084,619 (14.4%)
Mean mapped de-duplicated reads per cell	1,546,993
Median duplicate fraction per cell	62.1%
Median unmapped fraction per cell	0.3%
Median effective reads per Mb	518
Median average ploidy	1.91
Median estimated CNV resolution (in Mb)	0.86
Fraction of noisy cells	21.8%
Fraction of genome mappable	90.2%

### Sheet: LFSMB1R-PDX- QualityCheck
Cell Ranger Summary
LFSMB1R-PDX
Sequencing
Total reads	282,021,272
R1 length (in bp)	134
R2 length (in bp)	150
Fraction of Q30 R1 bases	79.4%
Fraction of Q30 R2 bases	78.3%
Reads with valid barcodes248,212,854 (88.0%)
Cells and Mapping
Cells detected	51
Reads from cells	141,564,614 (50.2%)
Total mapped de-duplicated reads in cells	98,196,926 (34.8%)
Mean mapped de-duplicated reads per cell	1,925,429
Median duplicate fraction per cell	22.5%
Median unmapped fraction per cell	0.3%
Median effective reads per Mb	625
Median average ploidy	1.81
Median estimated CNV resolution (in Mb)	0.64
Fraction of noisy cells	3.9%
Fraction of genome mappable	90.2%

### Sheet: MB243-Nuclei- QualityCheck
Cell Ranger Summary
MB243-Nuclei
Sequencing
Total reads	2,568,957,164
R1 length (in bp)	135
R2 length (in bp)	151
Fraction of Q30 R1 bases	89.3%
Fraction of Q30 R2 bases	89.8%
Reads with valid barcodes	2,285,229,990 (89.0%)
Cells and Mapping
Cells detected	84
Reads from cells	1,671,904,162 (65.1%)
Total mapped de-duplicated reads in cells	556,377,913 (21.7%)
Mean mapped de-duplicated reads per cell	6,623,546
Median duplicate fraction per cell	58.5%
Median unmapped fraction per cell	0.3%
Median effective reads per Mb	2.192
Median average ploidy	3.56
Median estimated CNV resolution (in Mb)	0.34
Fraction of noisy cells	15.5%
Fraction of genome mappable	90.2%

### Sheet: RCMB18-PDX- QualityCheck
Cell Ranger Summary
RCMB18-PDX
Sequencing
Total reads	4,567,278,680
R1 length (in bp)	135
R2 length (in bp)	151
Fraction of Q30 R1 bases	89.8%
Fraction of Q30 R2 bases	89.3%
Reads with valid barcodes	3,977,696,790 (87.1%)
Cells and Mapping
Cells detected	47
Reads from cells	2,121,299,780 (46.4%)
Total mapped de-duplicated reads in cells	380,422,073 (8.3%)
Mean mapped de-duplicated reads per cell	8,094,086
Median duplicate fraction per cell	73.8%
Median unmapped fraction per cell	0.4%
Median effective reads per Mb	2.208
Median average ploidy	1.92
Median estimated CNV resolution (in Mb)	0.35
Fraction of noisy cells	17.0%
Fraction of genome mappable	90.2%
