## Supplementary Table 2 for "Single cell multi-omics analysis of chromothriptic medulloblastoma highlights genomic and transcriptomic consequences of genome instability"

### Sheet: LFSMBP-Nuclei
Clone	chr1	chr2	chr3	chr4	chr5	chr6	chr7	chr8	chr9	chr10	chr11	chr12	chr13	chr14	chr15	chr16	chr17	chr18	chr19	chr20	chr21	chr22	chrX	chrY
c1	0	0	0	0	0	0	0	0	0	0	0	0	0	0	0	0	0	0	0	0	0	0	0	0
c2	0	0	0	0.0345934900014596	0.116334661354582	0	0.583903106075405	0	0	0	0	0	0	0	0	0.100515463917526	0.736803519061584	0	0	0	0	0	0	0
c3	0	0	0	0.167858706758137	0.116334661354582	0	0.582144950185583	0	0	0	0	0	0	0	0	0.0560567010309278	0.784457478005865	0	0.0441860465116279	0	0	0	0.00283228808415942	0
c4	0	0	0	0.167128886293972	0.0927490039840637	0	0.582144950185583	0	0	0	0	0	0	0	0	0.233247422680412	0.755131964809384	0	0.0953488372093023	0	0	0	0	0
c5	0	0	0	0	0.0336254980079681	0	0.582144950185583	0	0	0	0	0	0	0	0	0.0405927835051546	0.590175953079179	0	0	0	0	0	0	0
c6	0	0	0	0.0278791417311341	0.0927490039840637	0	0.58409845672983	0	0.0739506995336442	0	0	0	0	0	0	0.19909793814433	0.755131964809384	0	0	0	0	0	0.00566457616831883	0
Denoising?	No

### Sheet: LFSMBP-PDX
Clone	chr1	chr2	chr3	chr4	chr5	chr6	chr7	chr8	chr9	chr10	chr11	chr12	chr13	chr14	chr15	chr16	chr17	chr18	chr19	chr20	chr21	chr22	chrX	chrY
c1	0	0	0	0.0283087698818036	0.105657370517928	0	0.58203125	0	0	0	0	0.0946113732306928	0	0	0	0.95048231511254	0.736610418195158	0	1	0	0	0	0.110639158576052	0
c2	0	0	0	0	0.105657370517928	0	0.559765625	0	0	0	0	0	0	0	0	0	0.756419662509171	0	0.0930232558139535	0	0	0	0.196399676375405	0
c3	0	0	0	0.0283087698818036	0.0274103585657371	0	0.56015625	0	0	0.151020408163265	0	0.130121678668984	0	0	0	0	0.736610418195158	0.52741935483871	1	0	0	0	0	0
c4	0	0	0	0.0283087698818036	0.0927490039840637	0	0.5822265625	0	0	0	0	0.366029302210082	0	0	0	0	0.763756419662509	0	0	0	0	0	0	0
c5	0	0	0	0	0.0277290836653386	0	0.49609375	0	0	0	0	0	0	0	0	0	0.756419662509171	0	0	0	0	0	0	0
c6	0	0	0	0.0284546913760397	0.0277290836653386	0	0.508203125	0	0	0	0	0.109014154457412	0	0	0	0	0.763756419662509	0	0.437209302325581	0	0	0	0.0202265372168285	0
Denoising?	No

### Sheet: LFSMB1R-Nuclei
Clone	chr1	chr2	chr3	chr4	chr5	chr6	chr7	chr8	chr9	chr10	chr11	chr12	chr13	chr14	chr15	chr16	chr17	chr18	chr19	chr20	chr21	chr22	chrX	chrY
c1	0	0	0	0	0	0	0	0	0	0	0	0	0	0	0	0	0	0	0	0	0	0	0	0
c2	0	0	0	0	0	0	0	0	0	0.0482512126627521	0.200297840655249	0	0	0	0	0.0147814910025707	0	0	0	0	0	0	0.00364077669902913	0
Denoising?	No

### Sheet: LFSMB1R-PDX
Clone	chr1	chr2	chr3	chr4	chr5	chr6	chr7	chr8	chr9	chr10	chr11	chr12	chr13	chr14	chr15	chr16	chr17	chr18	chr19	chr20	chr21	chr22	chrX	chrY
c1	0	0	0	0	0	0	0	0.402854006586169	0	0.0482512126627521	0.200496277915633	0	0	0	0	0.571889103803997	0	0	0	0	0	0	0.00364077669902913	0
c2	0	0	0	0	0	0	0	0	0	0	0.200496277915633	0	0	0	0	0	0.591042584434655	0	0	0	0	0	0.00384304207119741	0
Denoising?	No

### Sheet: MB243-Nuclei
Clone	chr1	chr2	chr3	chr4	chr5	chr6	chr7	chr8	chr9	chr10	chr11	chr12	chr13	chr14	chr15	chr16	chr17	chr18	chr19	chr20	chr21	chr22	chrX	chrY
c1	0	0	0	0	0	0	0	0	0	0	0	0	0	0	0	0	0	0	0	0	0	0	0	0
c2	0	0.088145565482676	0	0.203765873595096	0	0	0.109158367506346	0	0	0.402295918367347	0.55825483391175	0	0	0	1	0	1	0	1	0	0	0	0	0
c3	0.0395573345891217	0.544998910438004	0	0.204057801780762	0	0	0.0974419058777583	0	0	0.336479591836735	0.644025780862667	0	0	0	0.935779816513762	0	1	0	1	0	0	0	0	0
c4	0	0.262148616256265	0	0.203765873595096	0.239369326325848	0.288934426229508	0.0974419058777583	0	0	0.327551020408163	0.580317302925136	0.0404868355688028	0	0	1	0.565384615384615	1	0	1	0.0606531881804044	0	0	0	0
c5	0	0.0487034212246677	0	0.203619909502262	0	0	0.109353641866823	0	0	0.513010204081633	0.604115022310362	0	0	0	1	0	1	0	1	0	0	0	0	0
Denoising?	Yes
NConsecutiveBins	30

### Sheet: RCMB18-PDX
Clone	chr1	chr2	chr3	chr4	chr5	chr6	chr7	chr8	chr9	chr10	chr11	chr12	chr13	chr14	chr15	chr16	chr17	chr18	chr19	chr20	chr21	chr22	chrX	chrY
c1	0	0	0	0	0	0.391905737704918	0	0	0	0.0617504465424853	0	0	0.236681222707424	0	0	0	0	0	0	0	0	0	0	0
c2	0	0	0	0	0	0.142247267759563	0	0	0	0.172237815769329	0	0	0.236681222707424	0	0	0	0	0	0	0	0	0	0	0
Denoising?	Yes
NConsecutiveBins	30
