## Supplementary Table 3 for "Single cell multi-omics analysis of chromothriptic medulloblastoma highlights genomic and transcriptomic consequences of genome instability"

### Sheet: scRNA_overview
Sample	Type	n_genes(min)	n_genes(max)	total_counts(min)	total_counts(max)	pct_counts_mt	pct_counts_ribo	Number of Cells (filtered 10X matrix)	Number of Cells (post QC)	Percentage Cells (post QC)
BT084	PDX	200	NA	500	25000	10	40	1595	182	0.114107
RCMB18	PDX	200	NA	500	25000	10	40	2902	1613	0.555824
STP	PDX	200	NA	500	25000	10	40	4786	3629	0.758253
ST1R	PDX	200	NA	500	25000	10	40	2229	1817	0.815164
STP	Nuclei	300	6000	500	25000	5	10	6669	6635	0.994902
ST1R	Nuclei	300	6000	500	25000	5	10	1342	1322	0.985097
MB243	Nuclei	300	6000	500	25000	5	10	7724	7302	0.945365
								27247	22500	0.825779
Nuclei	Nuclei	300	6000	500	25000	5	10	23350	22874	0.979615
PDX	PDX	200	NA	500	25000	10	40	9767	7232	0.740453
ST-Nuclei	Nuclei	300	6000	500	25000	5	10	8009	7962	0.994132
ST-PDX	PDX	200	NA	500	25000	10	40	6422	5437	0.846621

### Sheet: scRNA_scDNA_copyNumber_alignmen
Sample	Type	Total number of cells	Number of tumor cells	Number of normal cells	Number of aligned cells	Number of unassigned cells	Reference cell type	Percentage of aligned cells
RCMB18	PDX	1613	1613	0	939	674	Mouse cells	58.2145
STP	PDX	3629	3544	85	3509	35	Mouse cells	99.0124
ST1R	PDX	1817	1814	3	829	985	Mouse cells	45.7001
STP	Nuclei	6635	6214	421	6214	0	Endothelial cells	100
ST1R	Nuclei	1322	1157	165	1157	0	Endothelial cells	100
MB243	Nuclei	7302	6696	606	6696	0	Endothelial cells	100
